# Isolation, identification, and comparative genomic analysis of *Vibrio harveyi* as a causative agent for a skin ulcer disease of endangered fish Chinese bahaba (*Bahaba taipingensis*)

**DOI:** 10.64898/2026.09.10.750546

**Authors:** Liang Zhong, Ruoxi Zhu, Yuxuan Zhang, Lin Yan, Song Sun, Kuoqiu Yan, Wenlong Cai

## Abstract

Chinese bahaba (*Bahaba taipingensis*) is a fish species endemic to China and listed as a Class I nationally protected wild animal. Although significant breakthroughs have been achieved in its artificial breeding, high mortality rates persist during cultivation. Beginning in August 2024, sustained mass mortalities occurred in artificially farmed Chinese bahaba at a farm in Guangdong Province. Diseased fish exhibited pronounced skin ulcers, ascites, gastroenteritis, and splenomegaly. Histopathological examination revealed severe necrotizing gastroenteritis, gill necrosis and edema, muscle congestion with inflammatory cell infiltration, hepatic congestion with marked vasculitis, renal interstitial necrosis with tubular atrophy, and abundant melanomacrophage centers in the spleen. Based on biochemical characterization and whole-genome phylogenomic analysis, the isolated strain HCY1 was identified as *Vibrio harveyi*. Artificial infection experiments with this strain resulted in 100% mortality and reproduced clinical signs similar to those in naturally infected fish. Antimicrobial susceptibility testing showed that HCY1 remained susceptible to florfenicol and trimethoprim-sulfamethoxazole, but was resistant to multiple antibiotics, including β-lactams and tetracyclines. Comparative genomic analysis revealed that HCY1 carries various antimicrobial resistance genes primarily conferring resistance to β-lactam and tetracycline antibiotics, consistent with the phenotypic resistance profile. The strain also harbored numerous virulence genes, including complete type III and type VI secretion systems (T3SS and T6SS), *tlh*, *hap*/*vvp*, and *rtxB*. Its plasmids encoded multiple virulence-enhancing genes, such as *mcpA*, *pal*, and *esiB*. To our knowledge, this is the first systematic investigation of a disease outbreak in cultured Chinese bahaba, and provides valuable insights for disease control and population conservation of this endangered species.
