## Supplementary Table 2 for "Isolation, identification, and comparative genomic analysis of *Vibrio harveyi* as a causative agent for a skin ulcer disease of endangered fish Chinese bahaba (*Bahaba taipingensis*)"

### Sheet: Sheet1
locus_tag	ftype	length_bp	gene	EC_number	COG	product
JGNFGALC_00001	CDS	456				IS3 family transposase ISSde10
JGNFGALC_00002	CDS	558				IS3 family transposase ISSde10
JGNFGALC_00003	CDS	348				IS3 family transposase ISPa74
JGNFGALC_00004	CDS	495				hypothetical protein
JGNFGALC_00005	CDS	633				hypothetical protein
JGNFGALC_00006	CDS	1497				hypothetical protein
JGNFGALC_00007	CDS	153				hypothetical protein
JGNFGALC_00008	CDS	396				hypothetical protein
JGNFGALC_00009	CDS	588				hypothetical protein
JGNFGALC_00010	CDS	888	cynR			HTH-type transcriptional regulator CynR
JGNFGALC_00011	CDS	561	hpt	2.4.2.8	COG0634	Hypoxanthine phosphoribosyltransferase
JGNFGALC_00012	CDS	147				hypothetical protein
JGNFGALC_00013	CDS	405	maa	2.3.1.79	COG0110	Maltose O-acetyltransferase
JGNFGALC_00014	CDS	999	cof	3.6.1.-		HMP-PP phosphatase
JGNFGALC_00015	CDS	783	glcR		COG1349	HTH-type transcriptional repressor GlcR
JGNFGALC_00016	CDS	525	pleD			Response regulator PleD
JGNFGALC_00017	CDS	621				hypothetical protein
JGNFGALC_00018	CDS	366				hypothetical protein
JGNFGALC_00019	CDS	186	alaE_1			L-alanine exporter AlaE
JGNFGALC_00020	CDS	225	alaE_2			L-alanine exporter AlaE
JGNFGALC_00021	CDS	345			COG3385	IS4 family transposase ISVsa5
JGNFGALC_00022	CDS	576				hypothetical protein
JGNFGALC_00023	CDS	468				hypothetical protein
JGNFGALC_00024	CDS	504	dosC	2.7.7.65		Diguanylate cyclase DosC
JGNFGALC_00025	CDS	561	cph2_1			Phytochrome-like protein cph2
JGNFGALC_00026	CDS	738				hypothetical protein
JGNFGALC_00027	CDS	663			COG2200	putative signaling protein
JGNFGALC_00028	CDS	384			COG2200	putative signaling protein
JGNFGALC_00029	CDS	660				hypothetical protein
JGNFGALC_00030	CDS	129				hypothetical protein
JGNFGALC_00031	CDS	729				IS66 family transposase ISPsy43
JGNFGALC_00032	CDS	492				hypothetical protein
JGNFGALC_00033	CDS	441				hypothetical protein
JGNFGALC_00034	CDS	198				hypothetical protein
JGNFGALC_00035	CDS	534	ygiC_1	6.3.1.-	COG0754	Putative acid--amine ligase YgiC
JGNFGALC_00036	CDS	501	ygiC_2	6.3.1.-	COG0754	Putative acid--amine ligase YgiC
JGNFGALC_00037	CDS	195				hypothetical protein
JGNFGALC_00038	CDS	957				hypothetical protein
JGNFGALC_00039	CDS	438				hypothetical protein
JGNFGALC_00040	CDS	690				hypothetical protein
JGNFGALC_00041	CDS	693				hypothetical protein
JGNFGALC_00042	CDS	333				hypothetical protein
JGNFGALC_00043	CDS	129				hypothetical protein
JGNFGALC_00044	CDS	750	dam	2.1.1.72	COG0338	DNA adenine methylase
JGNFGALC_00045	CDS	255				hypothetical protein
JGNFGALC_00046	CDS	426				hypothetical protein
JGNFGALC_00047	CDS	237				IS3 family transposase ISVpa4
JGNFGALC_00048	CDS	702				IS3 family transposase ISVpa4
JGNFGALC_00049	CDS	717				hypothetical protein
JGNFGALC_00050	CDS	1020				hypothetical protein
JGNFGALC_00051	CDS	441	pdeC	3.1.4.52	COG4943	putative cyclic di-GMP phosphodiesterase PdeC
JGNFGALC_00052	CDS	420	cph2_2			Phytochrome-like protein cph2
JGNFGALC_00053	CDS	570				hypothetical protein
JGNFGALC_00054	CDS	378				hypothetical protein
JGNFGALC_00055	CDS	348				hypothetical protein
JGNFGALC_00056	CDS	516				hypothetical protein
JGNFGALC_00057	CDS	1113				hypothetical protein
JGNFGALC_00058	CDS	495				hypothetical protein
JGNFGALC_00059	CDS	342				hypothetical protein
JGNFGALC_00060	CDS	279				hypothetical protein
JGNFGALC_00061	CDS	990	xerC			Tyrosine recombinase XerC
JGNFGALC_00062	CDS	300				hypothetical protein
JGNFGALC_00063	CDS	108				hypothetical protein
JGNFGALC_00064	CDS	234	hns_1			DNA-binding protein H-NS
JGNFGALC_00065	CDS	321				hypothetical protein
JGNFGALC_00066	CDS	366				hypothetical protein
JGNFGALC_00067	CDS	456				hypothetical protein
JGNFGALC_00068	CDS	645				hypothetical protein
JGNFGALC_00069	CDS	465				hypothetical protein
JGNFGALC_00070	CDS	609				hypothetical protein
JGNFGALC_00071	CDS	990				hypothetical protein
JGNFGALC_00072	CDS	306				hypothetical protein
JGNFGALC_00073	CDS	204				hypothetical protein
JGNFGALC_00074	CDS	609				hypothetical protein
JGNFGALC_00075	CDS	492				hypothetical protein
JGNFGALC_00076	CDS	816				hypothetical protein
JGNFGALC_00077	CDS	996				hypothetical protein
JGNFGALC_00078	CDS	564				hypothetical protein
JGNFGALC_00079	CDS	258				hypothetical protein
JGNFGALC_00080	CDS	237				hypothetical protein
JGNFGALC_00081	CDS	120				hypothetical protein
JGNFGALC_00082	CDS	516				hypothetical protein
JGNFGALC_00083	CDS	459				ISAs1 family transposase ISVha1
JGNFGALC_00084	CDS	123				hypothetical protein
JGNFGALC_00085	CDS	591	bdlA_1		COG0840	Biofilm dispersion protein BdlA
JGNFGALC_00086	CDS	783	bdlA_2		COG0840	Biofilm dispersion protein BdlA
JGNFGALC_00087	CDS	1569	mcpA		COG0840	Methyl-accepting chemotaxis protein McpA
JGNFGALC_00088	CDS	243				hypothetical protein
JGNFGALC_00089	CDS	168				hypothetical protein
JGNFGALC_00090	CDS	1155	cph2_3			Phytochrome-like protein cph2
JGNFGALC_00091	CDS	309				hypothetical protein
JGNFGALC_00092	CDS	423				hypothetical protein
JGNFGALC_00093	CDS	213				hypothetical protein
JGNFGALC_00094	CDS	615				hypothetical protein
JGNFGALC_00095	CDS	336				hypothetical protein
JGNFGALC_00096	CDS	459				hypothetical protein
JGNFGALC_00097	CDS	879				hypothetical protein
JGNFGALC_00098	CDS	309				hypothetical protein
JGNFGALC_00099	CDS	321				hypothetical protein
JGNFGALC_00100	CDS	471				hypothetical protein
JGNFGALC_00101	CDS	414				hypothetical protein
JGNFGALC_00102	CDS	405	pal		COG2885	Peptidoglycan-associated lipoprotein
JGNFGALC_00103	CDS	198				hypothetical protein
JGNFGALC_00104	CDS	939	tus			DNA replication terminus site-binding protein
JGNFGALC_00105	CDS	420				hypothetical protein
JGNFGALC_00106	CDS	234				hypothetical protein
JGNFGALC_00107	CDS	423				hypothetical protein
JGNFGALC_00108	CDS	543				hypothetical protein
JGNFGALC_00109	CDS	384				hypothetical protein
JGNFGALC_00110	CDS	1014				hypothetical protein
JGNFGALC_00111	CDS	531				hypothetical protein
JGNFGALC_00112	CDS	1560				hypothetical protein
JGNFGALC_00113	CDS	465				hypothetical protein
JGNFGALC_00114	CDS	573				hypothetical protein
JGNFGALC_00115	CDS	537				hypothetical protein
JGNFGALC_00116	CDS	204				hypothetical protein
JGNFGALC_00117	CDS	1233				hypothetical protein
JGNFGALC_00118	CDS	981				hypothetical protein
JGNFGALC_00119	CDS	240				hypothetical protein
JGNFGALC_00120	CDS	327				hypothetical protein
JGNFGALC_00121	CDS	411				hypothetical protein
JGNFGALC_00122	CDS	690				hypothetical protein
JGNFGALC_00123	CDS	846				hypothetical protein
JGNFGALC_00124	CDS	912				hypothetical protein
JGNFGALC_00125	CDS	255				hypothetical protein
JGNFGALC_00126	CDS	498				hypothetical protein
JGNFGALC_00127	CDS	114				hypothetical protein
JGNFGALC_00128	CDS	858				hypothetical protein
JGNFGALC_00129	CDS	1257				hypothetical protein
JGNFGALC_00130	CDS	387				hypothetical protein
JGNFGALC_00131	CDS	306				hypothetical protein
JGNFGALC_00132	CDS	726				hypothetical protein
JGNFGALC_00133	CDS	276				hypothetical protein
JGNFGALC_00134	CDS	186				hypothetical protein
JGNFGALC_00135	CDS	261				hypothetical protein
JGNFGALC_00136	CDS	489				hypothetical protein
JGNFGALC_00137	CDS	525				hypothetical protein
JGNFGALC_00138	CDS	504				hypothetical protein
JGNFGALC_00139	CDS	411				hypothetical protein
JGNFGALC_00140	CDS	558				hypothetical protein
JGNFGALC_00141	CDS	837				hypothetical protein
JGNFGALC_00142	CDS	192				hypothetical protein
JGNFGALC_00143	CDS	543				hypothetical protein
JGNFGALC_00144	CDS	150				hypothetical protein
JGNFGALC_00145	CDS	651				hypothetical protein
JGNFGALC_00146	CDS	318				hypothetical protein
JGNFGALC_00147	CDS	285				hypothetical protein
JGNFGALC_00148	CDS	147				hypothetical protein
JGNFGALC_00149	CDS	486	sppA	3.4.21.-	COG0616	Putative signal peptide peptidase SppA
JGNFGALC_00150	CDS	279				hypothetical protein
JGNFGALC_00151	CDS	390				hypothetical protein
JGNFGALC_00152	CDS	264				hypothetical protein
JGNFGALC_00153	CDS	651				hypothetical protein
JGNFGALC_00154	CDS	441				hypothetical protein
JGNFGALC_00155	CDS	612				hypothetical protein
JGNFGALC_00156	CDS	168				hypothetical protein
JGNFGALC_00157	CDS	345				hypothetical protein
JGNFGALC_00158	CDS	555				hypothetical protein
JGNFGALC_00159	CDS	468				hypothetical protein
JGNFGALC_00160	CDS	396				hypothetical protein
JGNFGALC_00161	CDS	420				hypothetical protein
JGNFGALC_00162	CDS	759				hypothetical protein
JGNFGALC_00163	CDS	630				hypothetical protein
JGNFGALC_00164	CDS	534				hypothetical protein
JGNFGALC_00165	CDS	924	traC_1			Protein TraC
JGNFGALC_00166	CDS	810	traC_2			Protein TraC
JGNFGALC_00167	CDS	597				hypothetical protein
JGNFGALC_00168	CDS	681				hypothetical protein
JGNFGALC_00169	CDS	675				hypothetical protein
JGNFGALC_00170	CDS	174				hypothetical protein
JGNFGALC_00171	CDS	252				hypothetical protein
JGNFGALC_00172	CDS	396				hypothetical protein
JGNFGALC_00173	CDS	120				hypothetical protein
JGNFGALC_00174	CDS	111				hypothetical protein
JGNFGALC_00175	CDS	315				hypothetical protein
JGNFGALC_00176	CDS	288				hypothetical protein
JGNFGALC_00177	CDS	192				hypothetical protein
JGNFGALC_00178	CDS	279				hypothetical protein
JGNFGALC_00179	CDS	693				hypothetical protein
JGNFGALC_00180	CDS	402				hypothetical protein
JGNFGALC_00181	CDS	396				hypothetical protein
JGNFGALC_00182	CDS	399				hypothetical protein
JGNFGALC_00183	CDS	510				hypothetical protein
JGNFGALC_00184	CDS	345				hypothetical protein
JGNFGALC_00185	CDS	765				hypothetical protein
JGNFGALC_00186	CDS	588				hypothetical protein
JGNFGALC_00187	CDS	327				hypothetical protein
JGNFGALC_00188	CDS	444				hypothetical protein
JGNFGALC_00189	CDS	504				hypothetical protein
JGNFGALC_00190	CDS	390				hypothetical protein
JGNFGALC_00191	CDS	465				hypothetical protein
JGNFGALC_00192	CDS	1170				hypothetical protein
JGNFGALC_00193	CDS	960				hypothetical protein
JGNFGALC_00194	CDS	825				hypothetical protein
JGNFGALC_00195	CDS	300				hypothetical protein
JGNFGALC_00196	CDS	390				hypothetical protein
JGNFGALC_00197	CDS	291				hypothetical protein
JGNFGALC_00198	CDS	528				hypothetical protein
JGNFGALC_00199	CDS	543				hypothetical protein
JGNFGALC_00200	CDS	1158				hypothetical protein
JGNFGALC_00201	CDS	270				hypothetical protein
JGNFGALC_00202	CDS	495				hypothetical protein
JGNFGALC_00203	CDS	483	dinG_1	3.6.4.12	COG1199	ATP-dependent DNA helicase DinG
JGNFGALC_00204	CDS	570	dinG_2	3.6.4.12		ATP-dependent DNA helicase DinG
JGNFGALC_00205	CDS	438	dinG_3	3.6.4.12		ATP-dependent DNA helicase DinG
JGNFGALC_00206	CDS	585	dinG_4	3.6.4.12	COG1199	ATP-dependent DNA helicase DinG
JGNFGALC_00207	CDS	177				hypothetical protein
JGNFGALC_00208	CDS	420				hypothetical protein
JGNFGALC_00209	CDS	276				hypothetical protein
JGNFGALC_00210	CDS	213				hypothetical protein
JGNFGALC_00211	CDS	414				hypothetical protein
JGNFGALC_00212	CDS	204				hypothetical protein
JGNFGALC_00213	CDS	309				hypothetical protein
JGNFGALC_00214	CDS	219				hypothetical protein
JGNFGALC_00215	CDS	1500				hypothetical protein
JGNFGALC_00216	CDS	459				hypothetical protein
JGNFGALC_00217	CDS	816				hypothetical protein
JGNFGALC_00218	CDS	312				hypothetical protein
JGNFGALC_00219	CDS	1245				hypothetical protein
JGNFGALC_00220	CDS	285	rep_1	3.6.4.12		ATP-dependent DNA helicase Rep
JGNFGALC_00221	CDS	1776	rep_2	3.6.4.12		ATP-dependent DNA helicase Rep
JGNFGALC_00222	CDS	198				hypothetical protein
JGNFGALC_00223	CDS	624				hypothetical protein
JGNFGALC_00224	CDS	495				hypothetical protein
JGNFGALC_00225	CDS	630				hypothetical protein
JGNFGALC_00226	CDS	417				hypothetical protein
JGNFGALC_00227	CDS	264				hypothetical protein
JGNFGALC_00228	CDS	642				hypothetical protein
JGNFGALC_00229	CDS	249				hypothetical protein
JGNFGALC_00230	CDS	219				hypothetical protein
JGNFGALC_00231	CDS	579				hypothetical protein
JGNFGALC_00232	CDS	333				hypothetical protein
JGNFGALC_00233	CDS	402				hypothetical protein
JGNFGALC_00234	CDS	582	dnaN		COG0592	Beta sliding clamp
JGNFGALC_00235	CDS	150				hypothetical protein
JGNFGALC_00236	CDS	489				hypothetical protein
JGNFGALC_00237	CDS	306				hypothetical protein
JGNFGALC_00238	CDS	537	repE			Replication initiation protein
JGNFGALC_00239	CDS	537				hypothetical protein
JGNFGALC_00240	CDS	258	btuB_1			Vitamin B12 transporter BtuB
JGNFGALC_00241	CDS	960	btuB_2		COG4206	Vitamin B12 transporter BtuB
JGNFGALC_00242	CDS	354	btuB_3		COG4206	Vitamin B12 transporter BtuB
JGNFGALC_00243	CDS	432				hypothetical protein
JGNFGALC_00244	CDS	234				hypothetical protein
JGNFGALC_00245	CDS	999				hypothetical protein
JGNFGALC_00246	CDS	231				hypothetical protein
JGNFGALC_00247	CDS	510				hypothetical protein
JGNFGALC_00248	CDS	504				hypothetical protein
JGNFGALC_00249	CDS	426				hypothetical protein
JGNFGALC_00250	CDS	291				hypothetical protein
JGNFGALC_00251	CDS	465				hypothetical protein
JGNFGALC_00252	CDS	375				hypothetical protein
JGNFGALC_00253	CDS	261				hypothetical protein
JGNFGALC_00254	CDS	279				hypothetical protein
JGNFGALC_00255	CDS	387				hypothetical protein
JGNFGALC_00256	CDS	387				hypothetical protein
JGNFGALC_00257	CDS	300				hypothetical protein
JGNFGALC_00258	CDS	456				hypothetical protein
JGNFGALC_00259	CDS	324				hypothetical protein
JGNFGALC_00260	CDS	486				hypothetical protein
JGNFGALC_00261	CDS	300				hypothetical protein
JGNFGALC_00262	CDS	408				hypothetical protein
JGNFGALC_00263	CDS	555				hypothetical protein
JGNFGALC_00264	CDS	150				hypothetical protein
JGNFGALC_00265	CDS	849				hypothetical protein
JGNFGALC_00266	CDS	843				hypothetical protein
JGNFGALC_00267	CDS	288				hypothetical protein
JGNFGALC_00268	CDS	732				hypothetical protein
JGNFGALC_00269	CDS	336				hypothetical protein
JGNFGALC_00270	CDS	528				hypothetical protein
JGNFGALC_00271	CDS	423				hypothetical protein
JGNFGALC_00272	CDS	498				hypothetical protein
JGNFGALC_00273	CDS	681				hypothetical protein
JGNFGALC_00274	CDS	297				hypothetical protein
JGNFGALC_00275	CDS	744				hypothetical protein
JGNFGALC_00276	CDS	246				hypothetical protein
JGNFGALC_00277	CDS	765				hypothetical protein
JGNFGALC_00278	CDS	162				hypothetical protein
JGNFGALC_00279	CDS	402				hypothetical protein
JGNFGALC_00280	CDS	255				hypothetical protein
JGNFGALC_00281	CDS	177	ligA_1	6.5.1.2		DNA ligase
JGNFGALC_00282	CDS	1785	ligA_2	6.5.1.2	COG0272	DNA ligase
JGNFGALC_00283	CDS	444				hypothetical protein
JGNFGALC_00284	CDS	144				hypothetical protein
JGNFGALC_00285	CDS	735				hypothetical protein
JGNFGALC_00286	CDS	300				hypothetical protein
JGNFGALC_00287	CDS	561				hypothetical protein
JGNFGALC_00288	CDS	384				hypothetical protein
JGNFGALC_00289	CDS	435				hypothetical protein
JGNFGALC_00290	CDS	1323				hypothetical protein
JGNFGALC_00291	CDS	210				hypothetical protein
JGNFGALC_00292	CDS	378	hcpC	3.5.2.6	COG0790	Putative beta-lactamase HcpC
JGNFGALC_00293	CDS	522	esiB			Secretory immunoglobulin A-binding protein EsiB
JGNFGALC_00294	CDS	654				hypothetical protein
JGNFGALC_00295	CDS	1473				hypothetical protein
JGNFGALC_00296	CDS	204				hypothetical protein
JGNFGALC_00297	CDS	354				hypothetical protein
JGNFGALC_00298	CDS	921			COG3039	IS5 family transposase ISVa2
JGNFGALC_00299	CDS	708				hypothetical protein
JGNFGALC_00300	CDS	603				hypothetical protein
JGNFGALC_00301	CDS	912				hypothetical protein
JGNFGALC_00302	CDS	381				hypothetical protein
JGNFGALC_00303	CDS	159				hypothetical protein
JGNFGALC_00304	CDS	465				hypothetical protein
JGNFGALC_00305	CDS	450				hypothetical protein
JGNFGALC_00306	CDS	327				hypothetical protein
JGNFGALC_00307	CDS	528				hypothetical protein
JGNFGALC_00308	CDS	213				hypothetical protein
JGNFGALC_00309	CDS	243				hypothetical protein
JGNFGALC_00310	CDS	513				hypothetical protein
JGNFGALC_00311	CDS	360				hypothetical protein
JGNFGALC_00312	CDS	1062				hypothetical protein
JGNFGALC_00313	CDS	222				hypothetical protein
JGNFGALC_00314	CDS	417				hypothetical protein
JGNFGALC_00315	CDS	456				hypothetical protein
JGNFGALC_00316	CDS	516				hypothetical protein
JGNFGALC_00317	CDS	456				hypothetical protein
JGNFGALC_00318	CDS	519	noc			Nucleoid occlusion protein
JGNFGALC_00319	CDS	408				hypothetical protein
JGNFGALC_00320	CDS	411				hypothetical protein
JGNFGALC_00321	CDS	510				hypothetical protein
JGNFGALC_00322	CDS	237				hypothetical protein
JGNFGALC_00323	CDS	411				hypothetical protein
JGNFGALC_00324	CDS	537				hypothetical protein
JGNFGALC_00325	CDS	426				hypothetical protein
JGNFGALC_00326	CDS	486				hypothetical protein
JGNFGALC_00327	CDS	1515				hypothetical protein
JGNFGALC_00328	CDS	393				hypothetical protein
JGNFGALC_00329	CDS	1509				hypothetical protein
JGNFGALC_00330	CDS	549				hypothetical protein
JGNFGALC_00331	CDS	135				hypothetical protein
JGNFGALC_00332	CDS	171				hypothetical protein
JGNFGALC_00333	CDS	219				hypothetical protein
JGNFGALC_00334	CDS	393				hypothetical protein
JGNFGALC_00335	CDS	360				hypothetical protein
JGNFGALC_00336	CDS	585				hypothetical protein
JGNFGALC_00337	CDS	336				hypothetical protein
JGNFGALC_00338	CDS	486				hypothetical protein
JGNFGALC_00339	CDS	309				hypothetical protein
JGNFGALC_00340	CDS	498				hypothetical protein
JGNFGALC_00341	CDS	294				hypothetical protein
JGNFGALC_00342	CDS	213				hypothetical protein
JGNFGALC_00343	CDS	531				hypothetical protein
JGNFGALC_00344	CDS	492				hypothetical protein
JGNFGALC_00345	CDS	537				hypothetical protein
JGNFGALC_00346	CDS	672				hypothetical protein
JGNFGALC_00347	CDS	189				hypothetical protein
JGNFGALC_00348	CDS	282				hypothetical protein
JGNFGALC_00349	CDS	402				hypothetical protein
JGNFGALC_00350	CDS	519				hypothetical protein
JGNFGALC_00351	CDS	453				hypothetical protein
JGNFGALC_00352	CDS	384	dksA		COG1734	RNA polymerase-binding transcription factor DksA
JGNFGALC_00353	CDS	309	ihfA		COG0776	Integration host factor subunit alpha
JGNFGALC_00354	CDS	432				hypothetical protein
JGNFGALC_00355	CDS	339				hypothetical protein
JGNFGALC_00356	CDS	972				hypothetical protein
JGNFGALC_00357	CDS	1914				hypothetical protein
JGNFGALC_00358	CDS	405				hypothetical protein
JGNFGALC_00359	CDS	261				hypothetical protein
JGNFGALC_00360	CDS	291				hypothetical protein
JGNFGALC_00361	CDS	213				hypothetical protein
JGNFGALC_00362	CDS	405				hypothetical protein
JGNFGALC_00363	CDS	411				hypothetical protein
JGNFGALC_00364	CDS	138				hypothetical protein
JGNFGALC_00365	CDS	162				hypothetical protein
JGNFGALC_00366	CDS	906				hypothetical protein
JGNFGALC_00367	CDS	399				hypothetical protein
JGNFGALC_00368	CDS	1557				hypothetical protein
JGNFGALC_00369	CDS	603				hypothetical protein
JGNFGALC_00370	CDS	492				hypothetical protein
JGNFGALC_00371	CDS	1467				hypothetical protein
JGNFGALC_00372	CDS	348				hypothetical protein
JGNFGALC_00373	CDS	501				hypothetical protein
JGNFGALC_00374	CDS	675				hypothetical protein
JGNFGALC_00375	CDS	201				hypothetical protein
JGNFGALC_00376	CDS	666				hypothetical protein
JGNFGALC_00377	CDS	549				hypothetical protein
JGNFGALC_00378	CDS	456	uvrD	3.6.4.12	COG0210	DNA helicase II
JGNFGALC_00379	CDS	759	rep_3	3.6.4.12		ATP-dependent DNA helicase Rep
JGNFGALC_00380	CDS	177				hypothetical protein
JGNFGALC_00381	CDS	342				hypothetical protein
JGNFGALC_00382	CDS	213				hypothetical protein
JGNFGALC_00383	CDS	615				hypothetical protein
JGNFGALC_00384	CDS	186				hypothetical protein
JGNFGALC_00385	CDS	249				hypothetical protein
JGNFGALC_00386	CDS	768				hypothetical protein
JGNFGALC_00387	CDS	651				hypothetical protein
JGNFGALC_00388	CDS	447				hypothetical protein
JGNFGALC_00389	CDS	498				hypothetical protein
JGNFGALC_00390	CDS	522				hypothetical protein
JGNFGALC_00391	CDS	501				hypothetical protein
JGNFGALC_00392	CDS	981				hypothetical protein
JGNFGALC_00393	CDS	789				hypothetical protein
JGNFGALC_00394	CDS	264				hypothetical protein
JGNFGALC_00395	CDS	1164				hypothetical protein
JGNFGALC_00396	CDS	180				hypothetical protein
JGNFGALC_00397	CDS	252				hypothetical protein
JGNFGALC_00398	CDS	465				hypothetical protein
JGNFGALC_00399	CDS	219				hypothetical protein
JGNFGALC_00400	CDS	285				hypothetical protein
JGNFGALC_00401	CDS	555	orn	3.1.-.-		Oligoribonuclease
JGNFGALC_00402	CDS	231				hypothetical protein
JGNFGALC_00403	CDS	513				hypothetical protein
JGNFGALC_00404	CDS	195				hypothetical protein
JGNFGALC_00405	CDS	528				hypothetical protein
JGNFGALC_00406	CDS	192				hypothetical protein
JGNFGALC_00407	CDS	177				hypothetical protein
JGNFGALC_00408	CDS	282				hypothetical protein
JGNFGALC_00409	CDS	297				hypothetical protein
JGNFGALC_00410	CDS	279				hypothetical protein
JGNFGALC_00411	CDS	186				hypothetical protein
JGNFGALC_00412	CDS	270				hypothetical protein
JGNFGALC_00413	CDS	504				hypothetical protein
JGNFGALC_00414	CDS	606				hypothetical protein
JGNFGALC_00415	CDS	213				hypothetical protein
JGNFGALC_00416	CDS	444				hypothetical protein
JGNFGALC_00417	CDS	393				hypothetical protein
JGNFGALC_00418	CDS	105				hypothetical protein
JGNFGALC_00419	CDS	477				hypothetical protein
JGNFGALC_00420	CDS	837				hypothetical protein
JGNFGALC_00421	CDS	459				hypothetical protein
JGNFGALC_00422	CDS	441				hypothetical protein
JGNFGALC_00423	CDS	543				hypothetical protein
JGNFGALC_00424	CDS	450				hypothetical protein
JGNFGALC_00425	CDS	165				hypothetical protein
JGNFGALC_00426	CDS	216				hypothetical protein
JGNFGALC_00427	CDS	315				hypothetical protein
JGNFGALC_00428	CDS	279				hypothetical protein
JGNFGALC_00429	CDS	675				hypothetical protein
JGNFGALC_00430	CDS	282				hypothetical protein
JGNFGALC_00431	CDS	522				hypothetical protein
JGNFGALC_00432	CDS	798				hypothetical protein
JGNFGALC_00433	CDS	354				hypothetical protein
JGNFGALC_00434	CDS	225				hypothetical protein
JGNFGALC_00435	CDS	285				hypothetical protein
JGNFGALC_00436	CDS	813				hypothetical protein
JGNFGALC_00437	CDS	627				hypothetical protein
JGNFGALC_00438	CDS	228				hypothetical protein
JGNFGALC_00439	CDS	264				hypothetical protein
JGNFGALC_00440	CDS	477				hypothetical protein
JGNFGALC_00441	CDS	258				hypothetical protein
JGNFGALC_00442	CDS	477				hypothetical protein
JGNFGALC_00443	CDS	528				hypothetical protein
JGNFGALC_00444	CDS	405				hypothetical protein
JGNFGALC_00445	CDS	276	hupB		COG0776	DNA-binding protein HU-beta
JGNFGALC_00446	CDS	537	coaD	2.7.7.3		Phosphopantetheine adenylyltransferase
JGNFGALC_00447	CDS	168				hypothetical protein
JGNFGALC_00448	CDS	1233				hypothetical protein
JGNFGALC_00449	CDS	273				hypothetical protein
JGNFGALC_00450	CDS	387				hypothetical protein
JGNFGALC_00451	CDS	369				hypothetical protein
JGNFGALC_00452	CDS	516				hypothetical protein
JGNFGALC_00453	CDS	252				hypothetical protein
JGNFGALC_00454	CDS	375				hypothetical protein
JGNFGALC_00455	CDS	468	hns_2			DNA-binding protein H-NS
JGNFGALC_00456	CDS	279				hypothetical protein
JGNFGALC_00457	CDS	162				hypothetical protein
JGNFGALC_00458	CDS	114				hypothetical protein
JGNFGALC_00459	CDS	189	ihfB		COG0776	Integration host factor subunit beta
JGNFGALC_00460	CDS	561				hypothetical protein
JGNFGALC_00461	CDS	450				hypothetical protein
JGNFGALC_00462	CDS	393				hypothetical protein
JGNFGALC_00463	CDS	156				hypothetical protein
JGNFGALC_00464	CDS	537				hypothetical protein
JGNFGALC_00465	CDS	921				hypothetical protein
JGNFGALC_00466	CDS	309				hypothetical protein
JGNFGALC_00467	CDS	423				hypothetical protein
JGNFGALC_00468	CDS	558				hypothetical protein
JGNFGALC_00469	CDS	1575				hypothetical protein
JGNFGALC_00470	CDS	1251				hypothetical protein
JGNFGALC_00471	CDS	318				hypothetical protein
JGNFGALC_00472	CDS	243				hypothetical protein
JGNFGALC_00473	CDS	504				hypothetical protein
JGNFGALC_00474	CDS	168				hypothetical protein
JGNFGALC_00475	CDS	963				hypothetical protein
JGNFGALC_00476	CDS	357				hypothetical protein
JGNFGALC_00477	CDS	207				hypothetical protein
JGNFGALC_00478	CDS	414	rnk		COG0782	Regulator of nucleoside diphosphate kinase
JGNFGALC_00479	CDS	309				hypothetical protein
JGNFGALC_00480	CDS	231				hypothetical protein
JGNFGALC_00481	CDS	450				hypothetical protein
JGNFGALC_00482	CDS	519				hypothetical protein
JGNFGALC_00483	CDS	840				hypothetical protein
JGNFGALC_00484	CDS	450				hypothetical protein
JGNFGALC_00485	CDS	249				hypothetical protein
JGNFGALC_00486	CDS	585				hypothetical protein
JGNFGALC_00487	CDS	390				hypothetical protein
JGNFGALC_00488	CDS	213	yceI_1		COG2353	Protein YceI
JGNFGALC_00489	CDS	369	yceI_2		COG2353	Protein YceI
JGNFGALC_00490	CDS	192				hypothetical protein
JGNFGALC_00491	CDS	414	yceJ		COG3038	Cytochrome b561
JGNFGALC_00492	CDS	210				hypothetical protein
JGNFGALC_00493	CDS	207				hypothetical protein
JGNFGALC_00494	CDS	165				hypothetical protein
JGNFGALC_00495	CDS	1365				Tn3 family transposase ISPa40
JGNFGALC_00496	CDS	504				Tn3 family transposase ISPa38
JGNFGALC_00497	CDS	699				Tn3 family transposase TnShfr1
JGNFGALC_00498	CDS	210				hypothetical protein
JGNFGALC_00499	CDS	270				hypothetical protein
JGNFGALC_00500	CDS	135				hypothetical protein
JGNFGALC_00501	CDS	195				hypothetical protein
JGNFGALC_00502	CDS	498				hypothetical protein
JGNFGALC_00503	CDS	243				hypothetical protein
JGNFGALC_00504	CDS	537				hypothetical protein
JGNFGALC_00505	CDS	933				hypothetical protein
JGNFGALC_00506	CDS	102				hypothetical protein
JGNFGALC_00507	CDS	270				hypothetical protein
JGNFGALC_00508	CDS	444				hypothetical protein
JGNFGALC_00509	CDS	489				hypothetical protein
JGNFGALC_00510	CDS	366				hypothetical protein
JGNFGALC_00511	CDS	399				hypothetical protein
JGNFGALC_00512	CDS	516				hypothetical protein
JGNFGALC_00513	CDS	348				hypothetical protein
JGNFGALC_00514	CDS	522				hypothetical protein
JGNFGALC_00515	CDS	519				hypothetical protein
JGNFGALC_00516	CDS	411				hypothetical protein
JGNFGALC_00517	CDS	246				hypothetical protein
JGNFGALC_00518	CDS	501				hypothetical protein
JGNFGALC_00519	CDS	597				hypothetical protein
JGNFGALC_00520	CDS	210				hypothetical protein
JGNFGALC_00521	CDS	309				hypothetical protein
JGNFGALC_00522	CDS	135				hypothetical protein
JGNFGALC_00523	CDS	195				hypothetical protein
JGNFGALC_00524	CDS	315				hypothetical protein
JGNFGALC_00525	CDS	243				hypothetical protein
JGNFGALC_00526	CDS	657				hypothetical protein
JGNFGALC_00527	CDS	492				hypothetical protein
JGNFGALC_00528	CDS	555				hypothetical protein
JGNFGALC_00529	CDS	357				hypothetical protein
JGNFGALC_00530	CDS	1233				hypothetical protein
JGNFGALC_00531	CDS	204				hypothetical protein
JGNFGALC_00532	CDS	1107				hypothetical protein
JGNFGALC_00533	CDS	693				hypothetical protein
JGNFGALC_00534	CDS	783				hypothetical protein
JGNFGALC_00535	CDS	246				hypothetical protein
JGNFGALC_00536	CDS	501				hypothetical protein
