## Supplementary Table 3 for "Isolation, identification, and comparative genomic analysis of *Vibrio harveyi* as a causative agent for a skin ulcer disease of endangered fish Chinese bahaba (*Bahaba taipingensis*)"

### Sheet: Supplementary Table 3
locus_tag	ftype	length_bp	gene	EC_number	COG	product	Functional_Module
JGNFGALC_00001	CDS	456				IS3 family transposase ISSde10	Mobile Genetic Elements
JGNFGALC_00002	CDS	558				IS3 family transposase ISSde10	Mobile Genetic Elements
JGNFGALC_00003	CDS	348				IS3 family transposase ISPa74	Mobile Genetic Elements
JGNFGALC_00010	CDS	888	cynR			HTH-type transcriptional regulator CynR	Metabolism & Transport
JGNFGALC_00011	CDS	561	hpt	2.4.2.8	COG0634	Hypoxanthine phosphoribosyltransferase	Metabolism & Transport
JGNFGALC_00013	CDS	405	maa	2.3.1.79	COG0110	Maltose O-acetyltransferase	Metabolism & Transport
JGNFGALC_00014	CDS	999	cof	3.6.1.-		HMP-PP phosphatase	Metabolism & Transport
JGNFGALC_00015	CDS	783	glcR		COG1349	HTH-type transcriptional repressor GlcR	DNA Maintenance & Repair
JGNFGALC_00016	CDS	525	pleD			Response regulator PleD	Virulence & Immune Evasion
JGNFGALC_00019	CDS	186	alaE_1			L-alanine exporter AlaE	Metabolism & Transport
JGNFGALC_00020	CDS	225	alaE_2			L-alanine exporter AlaE	Metabolism & Transport
JGNFGALC_00021	CDS	345			COG3385	IS4 family transposase ISVsa5	Mobile Genetic Elements
JGNFGALC_00024	CDS	504	dosC	2.7.7.65		Diguanylate cyclase DosC	Virulence & Immune Evasion
JGNFGALC_00025	CDS	561	cph2_1			Phytochrome-like protein cph2	Colonization & Chemotaxis
JGNFGALC_00027	CDS	663			COG2200	putative signaling protein	-
JGNFGALC_00028	CDS	384			COG2200	putative signaling protein	-
JGNFGALC_00031	CDS	729				IS66 family transposase ISPsy43	Mobile Genetic Elements
JGNFGALC_00035	CDS	534	ygiC_1	6.3.1.-	COG0754	Putative acid--amine ligase YgiC	-
JGNFGALC_00036	CDS	501	ygiC_2	6.3.1.-	COG0754	Putative acid--amine ligase YgiC	-
JGNFGALC_00044	CDS	750	dam	2.1.1.72	COG0338	DNA adenine methylase	DNA Maintenance & Repair
JGNFGALC_00047	CDS	237				IS3 family transposase ISVpa4	Mobile Genetic Elements
JGNFGALC_00048	CDS	702				IS3 family transposase ISVpa4	Mobile Genetic Elements
JGNFGALC_00051	CDS	441	pdeC	3.1.4.52	COG4943	putative cyclic di-GMP phosphodiesterase PdeC	Virulence & Immune Evasion
JGNFGALC_00052	CDS	420	cph2_2			Phytochrome-like protein cph2	Colonization & Chemotaxis
JGNFGALC_00061	CDS	990	xerC			Tyrosine recombinase XerC	DNA Maintenance & Repair
JGNFGALC_00064	CDS	234	hns_1			DNA-binding protein H-NS	DNA Maintenance & Repair
JGNFGALC_00083	CDS	459				ISAs1 family transposase ISVha1	Mobile Genetic Elements
JGNFGALC_00085	CDS	591	bdlA_1		COG0840	Biofilm dispersion protein BdlA	Colonization & Chemotaxis
JGNFGALC_00086	CDS	783	bdlA_2		COG0840	Biofilm dispersion protein BdlA	Colonization & Chemotaxis
JGNFGALC_00087	CDS	1569	mcpA		COG0840	Methyl-accepting chemotaxis protein McpA	Colonization & Chemotaxis
JGNFGALC_00090	CDS	1155	cph2_3			Phytochrome-like protein cph2	Colonization & Chemotaxis
JGNFGALC_00102	CDS	405	pal		COG2885	Peptidoglycan-associated lipoprotein	Colonization & Chemotaxis
JGNFGALC_00104	CDS	939	tus			DNA replication terminus site-binding protein	DNA Maintenance & Repair
JGNFGALC_00149	CDS	486	sppA	3.4.21.-	COG0616	Putative signal peptide peptidase SppA	Metabolism & Transport
JGNFGALC_00165	CDS	924	traC_1			Protein TraC	Colonization & Chemotaxis
JGNFGALC_00166	CDS	810	traC_2			Protein TraC	Colonization & Chemotaxis
JGNFGALC_00203	CDS	483	dinG_1	3.6.4.12	COG1199	ATP-dependent DNA helicase DinG	DNA Maintenance & Repair
JGNFGALC_00204	CDS	570	dinG_2	3.6.4.12		ATP-dependent DNA helicase DinG	DNA Maintenance & Repair
JGNFGALC_00205	CDS	438	dinG_3	3.6.4.12		ATP-dependent DNA helicase DinG	DNA Maintenance & Repair
JGNFGALC_00206	CDS	585	dinG_4	3.6.4.12	COG1199	ATP-dependent DNA helicase DinG	DNA Maintenance & Repair
JGNFGALC_00220	CDS	285	rep_1	3.6.4.12		ATP-dependent DNA helicase Rep	DNA Maintenance & Repair
JGNFGALC_00221	CDS	1776	rep_2	3.6.4.12		ATP-dependent DNA helicase Rep	DNA Maintenance & Repair
JGNFGALC_00234	CDS	582	dnaN		COG0592	Beta sliding clamp	DNA Maintenance & Repair
JGNFGALC_00238	CDS	537	repE			Replication initiation protein	DNA Maintenance & Repair
JGNFGALC_00240	CDS	258	btuB_1			Vitamin B12 transporter BtuB	Metabolism & Transport
JGNFGALC_00241	CDS	960	btuB_2		COG4206	Vitamin B12 transporter BtuB	Metabolism & Transport
JGNFGALC_00242	CDS	354	btuB_3		COG4206	Vitamin B12 transporter BtuB	Metabolism & Transport
JGNFGALC_00281	CDS	177	ligA_1	6.5.1.2		DNA ligase	DNA Maintenance & Repair
JGNFGALC_00282	CDS	1785	ligA_2	6.5.1.2	COG0272	DNA ligase	DNA Maintenance & Repair
JGNFGALC_00292	CDS	378	hcpC	3.5.2.6	COG0790	Putative beta-lactamase HcpC	Virulence & Immune Evasion
JGNFGALC_00293	CDS	522	esiB			Secretory immunoglobulin A-binding protein EsiB	Virulence & Immune Evasion
JGNFGALC_00298	CDS	921			COG3039	IS5 family transposase ISVa2	Mobile Genetic Elements
JGNFGALC_00318	CDS	519	noc			Nucleoid occlusion protein	DNA Maintenance & Repair
JGNFGALC_00352	CDS	384	dksA		COG1734	RNA polymerase-binding transcription factor DksA	DNA Maintenance & Repair
JGNFGALC_00353	CDS	309	ihfA		COG0776	Integration host factor subunit alpha	DNA Maintenance & Repair
JGNFGALC_00378	CDS	456	uvrD	3.6.4.12	COG0210	DNA helicase II	DNA Maintenance & Repair
JGNFGALC_00379	CDS	759	rep_3	3.6.4.12		ATP-dependent DNA helicase Rep	DNA Maintenance & Repair
JGNFGALC_00401	CDS	555	orn	3.1.-.-		Oligoribonuclease	Metabolism & Transport
JGNFGALC_00445	CDS	276	hupB		COG0776	DNA-binding protein HU-beta	DNA Maintenance & Repair
JGNFGALC_00446	CDS	537	coaD	2.7.7.3		Phosphopantetheine adenylyltransferase	Metabolism & Transport
JGNFGALC_00455	CDS	468	hns_2			DNA-binding protein H-NS	DNA Maintenance & Repair
JGNFGALC_00459	CDS	189	ihfB		COG0776	Integration host factor subunit beta	DNA Maintenance & Repair
JGNFGALC_00478	CDS	414	rnk		COG0782	Regulator of nucleoside diphosphate kinase	Metabolism & Transport
JGNFGALC_00488	CDS	213	yceI_1		COG2353	Protein YceI	Metabolism & Transport
JGNFGALC_00489	CDS	369	yceI_2		COG2353	Protein YceI	Metabolism & Transport
JGNFGALC_00491	CDS	414	yceJ		COG3038	Cytochrome b561	Metabolism & Transport
JGNFGALC_00495	CDS	1365				Tn3 family transposase ISPa40	Mobile Genetic Elements
JGNFGALC_00496	CDS	504				Tn3 family transposase ISPa38	Mobile Genetic Elements
JGNFGALC_00497	CDS	699				Tn3 family transposase TnShfr1	Mobile Genetic Elements
